# Shallow sequencing (Shall-seq) procedure: A method for determining the genetic lineages and detecting antimicrobial resistance genes of antimicrobial-resistant bacteria using minimum Nanopore sequencing data

**DOI:** 10.1101/2024.06.25.600723

**Authors:** Nobuyoshi Yagi, Nanase Miyagi, Ayumi Uechi, Itaru Hirai

**Affiliations:** Laboratory of Clinical physiology, School of Health Sciences, Faculty of Medicine, University of the Ryukyus, Okinawa, Japan; Laboratory of Microbiology, School of Health Sciences, Faculty of Medicine, University of the Ryukyus, 207 Uehara, Nishihara, Okinawa 903-0215, JAPAN; Division of Clinical Laboratory and Blood Transfusion, University of the Ryukyus Hospital, 207 Uehara, Nishihara, Okinawa 903-0215, JAPAN

**Keywords:** Antimicrobial-resistant bacteria, Whole-genome sequencing, genetic characterization

## Abstract

Antimicrobial-resistant bacteria could cause nosocomial infections and outbreaks in healthcare facilities. Phylogenetic analyses based on whole-genome sequencing (WGS) could become the gold-standard method for understanding the route of antimicrobial-resistant bacterial spreading. However, generally, the WGS needs to analyze much amount of data. Therefore, sufficient resources such as budget and data analysis system are needed and it is a burden for introduction of the WGS in the routine clinical examination of pathogenic bacterial isolates. In this study, we used *Escherichia coli* as a model and evaluated whether determination of the genetic background and detection of antimicrobial-resistance genes of 29 *E. coli* clinical isolates were achieved by searching databases using sequence reads output by the Nanopore sequencer as the search keys. Consequently, only 66.2 MB data was sufficient to search for a genome sequence with ≥90% range of coverage rate. Importantly, AMR genes and plasmid replicon types were also detected with minimum data, and the detected AMR genes and phenotypes of the *E. coli* isolates did not present any discrepancy. Taken together, this shallow sequencing (Shall-seq) procedure consists of “shallow of coverage” sequencing using the Nanopore sequencer and data search using minimum data could be used to analyze bacterial isolates cost-effectively.
