## Supplementary material for "Shallow sequencing (Shall-seq) procedure: A method for determining the genetic lineages and detecting antimicrobial resistance genes of antimicrobial-resistant bacteria using minimum Nanopore sequencing data": Table S2

Table S2. The command list used in this study.
software	command
NanoFilt	NanoFilt -l 500 -q 9 input.fastq > output.fastq
kma	kma -i input.fastq -o output -t_db Database -bcNano -tsv
Prokka	prokka input_file --outdir output --addgenes --cpus 12
roary	roary -e --mafft -p 16 -f output input_files
Seqkit	seqkit split -p 2 input_file > output_file
minimap2	minimap2 -t 8 -ax map-ont reference_file input_file > output_file
samtools	samtools coverage -O output_file input_file
